# Janusein and EB Cooperate to Enhance Microtubule Plus-end Catastrophe

**DOI:** 10.64898/2026.10.26.761828

**Authors:** Kaiming Xu, Zhengyang Guo, Yishuo Cao, Yuqi Ye, Cuirong Guan, Kai Jiang, Wei Li, Guangshuo Ou

**Affiliations:** State Key Laboratory of Membrane Biology, Tsinghua-Peking Center for Life Sciences, Beijing Frontier Research Center for Biological Structure, McGovern Institute for Brain Research, MOE Key Laboratory for Protein Science, School of Life Sciences, Tsinghua University, Beijing, 100084, China; School of Basic Medical Sciences, Institute of Biomedical Innovation, Jiangxi Medical College, Nanchang University, Nanchang, 330031, China; State Key Laboratory of Technologies for Chinese Medicine Pharmaceutical Process Control and Intelligent Manufacture, Nanjing University of Chinese Medicine, Nanjing, 210023, China; Frontier Science Center for Immunology and Metabolism, Medical Research Institute, Wuhan University, Wuhan, 430072, China; State Key Laboratory of Membrane Biology, School of Basic Medical Sciences, Tsinghua University, Beijing, 100084, China

## Abstract

Microtubule (MT) plus ends are organized by end-binding (EB) proteins, yet how EB-associated factors modulate the transition from growth to catastrophe remains incompletely understood. Using spatially resolved proximity proteomics, we identified Janusein (ZC2HC1A) as a conserved, poorly characterized MT-associated protein (MAP). At low expression levels, Janusein tracked MT plus ends and reduced EB comet velocity; at higher levels, it redistributed to the MT lattice and was associated with MT bundling and widespread MT loss. Loss of Janusein resulted in spindle defects in human cells. In vitro, Janusein alone facilitated MT elongation through its C-terminal fragment, but promoted MT catastrophe through its N-terminal fragment in the presence of EB proteins. Molecular dynamics simulations and mutational analyses suggest that an N-terminal loop may perturb lateral contacts between adjacent MT protofilaments. Together, these findings identify Janusein as an unconventional MAP that functionally cooperates with EB proteins to promote MT catastrophe.
