## Supplementary material for "Janusein and EB Cooperate to Enhance Microtubule Plus-end Catastrophe": Table S3

Candidate MAP (in both HeLa and 293T)	pDockQ_score	MT binding (Strong=2; Weak=1; No binding=0)
ZC2HC1A	0.645796472	2
DPYSL2	0.641828113	2
CLASP1	0.581294081	2
KIF2C	0.561037532	2
MAP7D1	0.519525584	2
CKAP5	0.482443221	2
HNRNPL	0.477634952	1
TXNDC5	0.459179023	1
CEP170	0.451213564	2
PLEKHA5	0.431683277	1
JPT2	0.414121199	2
MAPRE2	0.380386113	2
MCCC1	0.380305013	0
MAPRE1	0.372499357	2
JPT1	0.358352045	2
TRIP4	0.356648162	0
SLAIN2	0.355433079	1
RBMX	0.319213718	1
OGDH	0.318259111	0
MYDGF	0.303134387	1
PCCA	0.302886056	1
KRT9	0.293967877	0
RHOA	0.290477428	0
TCP1	0.285053254	1
EIF3CL	0.283423772	0
ACACB	0.281219381	0
GANAB	0.274121979	0
CFL2	0.268785241	1
ACTN1	0.262431397	0
TUFM	0.261209221	0
PDHB	0.254149568	0
TRA2B	0.249533994	1
CALR	0.247872251	0
WDR1	0.242611425	0
RAN	0.235010305	1
HNRNPM	0.232334057	0
MDH2	0.231945728	1
SCP2	0.222789111	2
PPIA	0.2217956	0
DPYSL3	0.218522608	1
DDOST	0.21436214	0
HSPA1B	0.209724186	0
HSPA9	0.206926971	0
ALYREF	0.199333505	1
ATP5F1C	0.195820257	1
ACACA	0.195772695	0
P4HB	0.193603822	0
CLTC	0.191650803	0
RCC1	0.190788779	0
PSIP1	0.18453582	0
SH3PXD2B	0.176636154	0
HNRNPA3	0.167374349	0
MACF1	0.165733682	2
PDIA4	0.157170266	0
HNRNPA0	0.153081553	0
TRPC5	0.149034173	0
PDIA3	0.145636237	0
DDX39A	0.14026281	0
PDHA1	0.13812192	0
DLST	0.132715684	0
VPS35	0.123401267	0
TPT1	0.123077684	0
MAP1S	0.120814358	1
MCCC2	0.118425819	0
RAB2A	0.117897378	1
CFL1	0.11622238	0
FKBP4	0.115412892	0
PC	0.114431589	0
ANP32A	0.112828297	1
HSD17B4	0.11010662	0
PLS3	0.108868109	1
DBT	0.095987607	0
AQR	0.094646012	0
GNB2	0.094104434	0
ELAVL1	0.092192343	1
CORO1C	0.090946193	0
ARF4	0.089494395	0
RUVBL2	0.089468249	0
BAG2	0.088423079	0
HSP90B1	0.083936583	0
PA2G4	0.083791299	1
UQCRC1	0.082005128	0
ANXA5	0.081827793	0
KRT5	0.07333726	0
PRPF19	0.072517603	0
LMNB1	0.07156154	0
ATP5F1A	0.069955128	1
PRKACB	0.068637047	0
ACTN4	0.066644062	0
SLC25A6	0.066581058	1
TOP1	0.066416669	1
H2BC18	0.066120263	1
RPN1	0.065607019	0
H4C1	0.064697435	1
ALB	0.061746759	1
ATP5F1B	0.059385311	0
DBI	0.058549145	1
RRM1	0.056946571	1
SERPINH1	0.055600591	0
PCMT1	0.05443641	0
H3-7	0.052613523	1
PDIA6	0.050652953	0
YWHAH	0.046855293	0
PRKAR1A	0.045977831	0
PPIF	0.044545474	0
SRSF3	0.04206178	1
HK1	0.042003841	0
ALDOA	0.040839763	0
PCCB	0.039603553	0
PHB2	0.038792065	0
DDX21	0.038663873	0
KRT1	0.036305858	0
SLC25A3	0.032431505	0
SRSF10	0.031380267	0
PRDX6	0.03048691	0
PRDX4	0.028475081	0
SRRT	0.026223878	1
EML4	0.024567294	1
ECH1	0.022272735	0
AKR1B1	0.021468249	1
LMNA	0.021083771	0
TPI1	0.020884958	0
MTHFD1	0.019297197	0
PGRMC1	0.019146084	0
TMED10	0.018258894	0
VDAC1	0.018258894	0
GSTM3	0	0
PRDX5	0	0
ATP1B3	0	0
SLC25A5	0	0
ENO1	0	0
SEC61B	0	0
